# A multi-step immune-competent genetic mouse model reveals phenotypic plasticity in uveal melanoma

**DOI:** 10.1101/2025.06.04.657841

**Authors:** Xiaonan Xu, Xiaoxian Liu, James J. Dollar, Xiao Liu, Neel Jasani, Benjamin Posorske, Sathya Neelature Sriramareddy, Vinesh Jarajapu, Jeffim N. Kuznetsoff, John Sinard, Richard L. Bennett, Jonathan D. Licht, Keiran S.M. Smalley, J. William Harbour, Xiaoqing Yu, Florian A. Karreth

## Abstract

Uveal melanoma (UM) is a highly aggressive intraocular malignancy with limited therapeutic options for metastatic disease. Existing transgenic UM mouse models inadequately recapitulate human disease progression, while transplant models lack immune competence for studying the tumor immune microenvironment and therapeutic interventions. To address these limitations, we developed a genetically engineered mouse model incorporating stepwise genetic alterations implicated in human UM progression. Spatiotemporally controlled expression of mutant GNAQ^Q209L^ from the endogenous locus induced choroidal nevi with limited penetrance. Concomitant BAP1 deletion enhanced nevus formation, while further MYC activation led to fully penetrant intraocular tumors with metastatic potential. Single-cell RNA sequencing revealed malignant cells segregated into Melanocytic and Neural Crest-like subpopulations characterized by distinct transcriptional and biosynthetic programs. Trajectory analyses inferred dedifferentiation from the Melanocytic toward the Neural Crest-like state during tumor progression. Comparison to human UM revealed commonalities with highly aggressive Class 2 UM, including gene expression signatures and copy number gains affecting genes that map to human chromosome 8q beyond the activated MYC allele, suggesting cooperative effects of multiple drivers in this chromosomal region. The tumor microenvironment featured immunosuppressive macrophage populations and exhausted T cells, closely resembling human UM. This physiologically relevant, immune-competent model provides a platform for investigating UM biology, functionally characterizing candidate driver genes, and developing immune-based therapeutic strategies.

**SIGNIFICANCE STATEMENT:** We developed a mouse model that resembles the genetic progression and phenotypic plasticity of human UM. This spatially controlled model confirms the critical role of driver mutations in GNAQ and BAP1, proposes MYC as a promoter of malignant transformation in coordination with other chromosome 8q genes, and reveals UM progression through distinct cellular states. This model offers an urgently needed preclinical platform for understanding the immunogenomics of UM and for testing immune and targeted treatments for this lethal cancer.
