## Supplemental Table 1 for "A multi-step immune-competent genetic mouse model reveals phenotypic plasticity in uveal melanoma"

### Sheet: Sheet1
Primers for genotyping
GnaqCA	(single reaction)
common forward	CAGACACCCTGTTCTGTGGAC
wildtype reverse	TGCTTATGCTTCCGCCCAT
mutant reverse	CTACTGCGCCCTTCGACATA
R26-LSL-Cas9-EGFP	(separate reactions)
wildtype forward	AAGGGAGCTGCAGTGGAGTA
wildtype reverse	GTCCCTCCAATTTTACACCTG
mutant forward	CGAGAAGCTGTACCTGTACTACC
mutant reverse	CGGACACCAGCTTGGACTTC
H11-LSL-MYC-T58A	(separate reactions)
wildtype forward	AGTGGGACTGCTTTTTCCAG
wildtype reverse	GATCTGGGGCCATAAATGC
mutant forward	ACACCGGCCTTATTCCAAG
mutant reverse	GTGACCAGATCCCTGAATTG
Primers for MEFs
Gnaq-exon5
forward	GATGCCACTGTCTTTAAAGTAGTGAG
reverse	CTCATTGTCTGACTCCACAAGAAC
Bap1-exon1-3
forward	TGATGATGACGTTGTACGTCC
reverse	CCCTGGCATTTACTCTGAAGG
guide RNAs
Bap1 sgRNA#3	CCTGATCGTAGGTGTCAAAG
Bap1 sgRNA#4	TCTTACCGAAATCTTCCACC
